# An unexpected donor in the adaptive introgression candidate *Helianthus annuus* subsp. *texanus*

**DOI:** 10.1101/2020.11.26.398933

**Authors:** Gregory. L Owens, Marco Todesco, Natalia Bercovich, Jean-Sébastien Légaré, Nora Mitchell, Kenneth D. Whitney, Loren H. Rieseberg

## Abstract

Hybridization is widely acknowledged as an important mechanism of acquiring adaptive variation. In Texas, the sunflower *Helianthus annuus* subsp. *texanus* is thought to have acquired herbivore resistance and morphological traits via introgression from a local congener, *H. debilis*. Here we test this hypothesis using whole genome sequencing data from across the entire range of *H. annuus* and possible donor species, as well as phenotypic data from a common garden study. We find that although it is morphologically convergent with *H. debilis, H. a. texanus* has conflicting signals of introgression. Genome wide tests (Patterson’s D and TreeMix) only find evidence of introgression from *H. argophyllus* (sister species to *H. annuus* and also sympatric), but not *H. debilis*, with the exception of one individual of 109 analysed. We further scanned the genome for localized signals of introgression using PCAdmix and found minimal but non-zero introgression from *H. debilis* and significant introgression from *H. argophyllus*. Putative introgressions mainly occur in high recombination regions as predicted by theory if introgressed ancestry contains maladaptive alleles. To reconcile the disparate findings of our analyses, we discuss potential test-specific confounding features, including introgression from other taxa. Given the paucity of introgression from *H. debilis*, we argue that the morphological convergence observed in Texas is likely independent of introgression.
