## Supplementary File 1 for "An unexpected donor in the adaptive introgression candidate *Helianthus annuus* subsp. *texanus*"

sample	sp	pop	species	SRA	latitude	longitude
ANN0804	Ann	ANN_01	H. annuus	SAMN11403840	38.56535	-121.63765
ANN0812	Ann	ANN_02	H. annuus	SAMN11403848	36.59499	-120.75822
ANN0826	Ann	ANN_03	H. annuus	SAMN11403862	36.24542	-120.31654
ANN0833	Ann	ANN_04	H. annuus	SAMN11403869	34.75087	-119.07235
ANN0842	Ann	ANN_05	H. annuus	SAMN11403878	33.69278	-116.18411
ANN0858	Ann	ANN_06	H. annuus	SAMN11403894	34.24976	-117.45148
ANN0867	Ann	ANN_07	H. annuus	SAMN11403903	38.7892	-119.9363
ANN0875	Ann	ANN_08	H. annuus	SAMN11403911	38.67722	-119.73895
ANN0887	Ann	ANN_09	H. annuus	SAMN11403923	37.43321	-118.40646
ANN0897	Ann	ANN_10	H. annuus	SAMN11403933	37.17346	-118.27904
ANN0906	Ann	ANN_11	H. annuus	SAMN11403942	35.19566	-114.06666
ANN0916	Ann	ANN_12	H. annuus	SAMN11403952	35.2533	-112.13355
ANN0928	Ann	ANN_13	H. annuus	SAMN11403964	34.75056	-112.01697
ANN0933	Ann	ANN_14	H. annuus	SAMN11403969	36.1086	-111.24184
ANN0941	Ann	ANN_15	H. annuus	SAMN11403977	35.03852	-110.7351
ANN0956	Ann	ANN_16	H. annuus	SAMN11403992	35.40041	-108.23557
ANN0970	Ann	ANN_17	H. annuus	SAMN11404006	35.24503	-107.68594
ANN0979	Ann	ANN_18	H. annuus	SAMN11404015	36.07308	-104.28873
ANN0989	Ann	ANN_19	H. annuus	SAMN11404025	36.7268	-104.01913
ANN0995	Ann	ANN_20	H. annuus	SAMN11404031	38.44366	-107.62928
ANN1003	Ann	ANN_21	H. annuus	SAMN11404039	38.91004	-108.3738
ANN1020	Ann	ANN_22	H. annuus	SAMN11404056	39.00672	-108.46384
ANN1026	Ann	ANN_23	H. annuus	SAMN11404062	40.66257	-116.23876
ANN1036	Ann	ANN_24	H. annuus	SAMN11404072	39.48892	-119.99511
ANN1049	Ann	ANN_25	H. annuus	SAMN11404085	36.79654	-114.09841
ANN1051	Ann	ANN_26	H. annuus	SAMN11404087	37.13733	-113.51348
ANN1063	Ann	ANN_27	H. annuus	SAMN11404099	37.13137	-112.56561
ANN1073	Ann	ANN_28	H. annuus	SAMN11404109	38.21652	-112.64767
ANN1082	Ann	ANN_29	H. annuus	SAMN11404118	39.55006	-112.35661
ANN1094	Ann	ANN_30	H. annuus	SAMN11404130	39.7148	-112.20662
ANN1109	Ann	ANN_31	H. annuus	SAMN11404145	40.1781	-111.65071
ANN1112	Ann	ANN_32	H. annuus	SAMN11404148	41.48524	-112.0556
ANN1126	Ann	ANN_33	H. annuus	SAMN11404162	40.77115	-112.15004
ANN1132	Ann	ANN_34	H. annuus	SAMN11404168	40.69149	-112.26423
ANN1142	Ann	ANN_35	H. annuus	SAMN11404178	40.51274	-109.51947
ANN1151	Ann	ANN_36	H. annuus	SAMN11404187	41.77426	-107.45885
ANN1163	Ann	ANN_37	H. annuus	SAMN11404199	40.48679	-105.09619000000001
ANN1175	Ann	ANN_38	H. annuus	SAMN11404211	38.44118	-98.63231
ANN1183	Ann	ANN_39	H. annuus	SAMN11404219	37.45911	-97.9179
ANN1195	Ann	ANN_40	H. annuus	SAMN11404231	37.23327	-98.66459
ANN1202	Ann	ANN_41	H. annuus	SAMN11411059	36.80874	-98.22242
ANN1211	Ann	ANN_42	H. annuus	SAMN11411068	32.92224	-97.36547
ANN1218	Ann	ANN_42	H. annuus	SAMN11411075	32.92224	-97.36547
ANN1212	Ann	ANN_42	H. annuus	SAMN11411069	32.92224	-97.36547
ANN1213	Ann	ANN_42	H. annuus	SAMN11411070	32.92224	-97.36547
ANN1214	Ann	ANN_42	H. annuus	SAMN11411071	32.92224	-97.36547
ANN1215	Ann	ANN_42	H. annuus	SAMN11411072	32.92224	-97.36547
ANN1216	Ann	ANN_42	H. annuus	SAMN11411073	32.92224	-97.36547
ANN1217	Ann	ANN_42	H. annuus	SAMN11411074	32.92224	-97.36547
ANN1219	Ann	ANN_42	H. annuus	SAMN11411076	32.92224	-97.36547
ANN1220	Ann	ANN_42	H. annuus	SAMN11411077	32.92224	-97.36547
ANN1223	Ann	ANN_43	H. annuus	SAMN11411080	29.73315	-97.65574
ANN1224	Ann	ANN_43	H. annuus	SAMN11411081	29.73315	-97.65574
ANN1225	Ann	ANN_43	H. annuus	SAMN11411082	29.73315	-97.65574
ANN1221	Ann	ANN_43	H. annuus	SAMN11411078	29.73315	-97.65574
ANN1222	Ann	ANN_43	H. annuus	SAMN11411079	29.73315	-97.65574
ANN1226	Ann	ANN_43	H. annuus	SAMN11411083	29.73315	-97.65574
ANN1227	Ann	ANN_43	H. annuus	SAMN11411084	29.73315	-97.65574
ANN1228	Ann	ANN_43	H. annuus	SAMN11411085	29.73315	-97.65574
ANN1229	Ann	ANN_43	H. annuus	SAMN11411086	29.73315	-97.65574
ANN1230	Ann	ANN_43	H. annuus	SAMN11411087	29.73315	-97.65574
ANN1232	Ann	ANN_44	H. annuus	SAMN11411089	29.05186	-99.01808
ANN1237	Ann	ANN_44	H. annuus	SAMN11411094	29.05186	-99.01808
ANN1239	Ann	ANN_44	H. annuus	SAMN11411096	29.05186	-99.01808
ANN1233	Ann	ANN_44	H. annuus	SAMN11411090	29.05186	-99.01808
ANN1234	Ann	ANN_44	H. annuus	SAMN11411091	29.05186	-99.01808
ANN1231	Ann	ANN_44	H. annuus	SAMN11411088	29.05186	-99.01808
ANN1235	Ann	ANN_44	H. annuus	SAMN11411092	29.05186	-99.01808
ANN1236	Ann	ANN_44	H. annuus	SAMN11411093	29.05186	-99.01808
ANN1238	Ann	ANN_44	H. annuus	SAMN11411095	29.05186	-99.01808
ANN1240	Ann	ANN_44	H. annuus	SAMN11411097	29.05186	-99.01808
ANN1243	Ann	ANN_45	H. annuus	SAMN11411100	28.63085	-100.1189
ANN1248	Ann	ANN_45	H. annuus	SAMN11411105	28.63085	-100.1189
ANN1241	Ann	ANN_45	H. annuus	SAMN11411098	28.63085	-100.1189
ANN1242	Ann	ANN_45	H. annuus	SAMN11411099	28.63085	-100.1189
ANN1244	Ann	ANN_45	H. annuus	SAMN11411101	28.63085	-100.1189
ANN1245	Ann	ANN_45	H. annuus	SAMN11411102	28.63085	-100.1189
ANN1246	Ann	ANN_45	H. annuus	SAMN11411103	28.63085	-100.1189
ANN1247	Ann	ANN_45	H. annuus	SAMN11411104	28.63085	-100.1189
ANN1249	Ann	ANN_45	H. annuus	SAMN11411106	28.63085	-100.1189
ANN1250	Ann	ANN_45	H. annuus	SAMN11411107	28.63085	-100.1189
ANN1257	Ann	ANN_46	H. annuus	SAMN11411114	33.92321	-116.86432
ANN1261	Ann	ANN_47	H. annuus	SAMN11411118	32.73158	-111.53769
ANN1277	Ann	ANN_48	H. annuus	SAMN11411134	31.5081	-111.01274
ANN1288	Ann	ANN_49	H. annuus	SAMN11411145	31.43996	-110.10544
ANN1298	Ann	ANN_50	H. annuus	SAMN11411155	32.17943	-108.38541
ANN1303	Ann	ANN_51	H. annuus	SAMN11411160	32.12876	-106.67373
ANN1313	Ann	ANN_52	H. annuus	SAMN11411170	31.13312	-104.02012
ANN1317	Ann	ANN_52	H. annuus	SAMN11411174	31.13312	-104.02012
ANN1311	Ann	ANN_52	H. annuus	SAMN11411168	31.13312	-104.02012
ANN1312	Ann	ANN_52	H. annuus	SAMN11411169	31.13312	-104.02012
ANN1314	Ann	ANN_52	H. annuus	SAMN11411171	31.13312	-104.02012
ANN1315	Ann	ANN_52	H. annuus	SAMN11411172	31.13312	-104.02012
ANN1316	Ann	ANN_52	H. annuus	SAMN11411173	31.13312	-104.02012
ANN1318	Ann	ANN_52	H. annuus	SAMN11411175	31.13312	-104.02012
ANN1319	Ann	ANN_52	H. annuus	SAMN11411176	31.13312	-104.02012
ANN1320	Ann	ANN_52	H. annuus	SAMN11411177	31.13312	-104.02012
ANN1321	Ann	ANN_53	H. annuus	SAMN11411178	31.03955	-103.13683
ANN1325	Ann	ANN_53	H. annuus	SAMN11411182	31.03955	-103.13683
ANN1327	Ann	ANN_53	H. annuus	SAMN11411184	31.03955	-103.13683
ANN1328	Ann	ANN_53	H. annuus	SAMN11411185	31.03955	-103.13683
ANN1330	Ann	ANN_53	H. annuus	SAMN11411187	31.03955	-103.13683
ANN1322	Ann	ANN_53	H. annuus	SAMN11411179	31.03955	-103.13683
ANN1323	Ann	ANN_53	H. annuus	SAMN11411180	31.03955	-103.13683
ANN1324	Ann	ANN_53	H. annuus	SAMN11411181	31.03955	-103.13683
ANN1326	Ann	ANN_53	H. annuus	SAMN11411183	31.03955	-103.13683
ANN1329	Ann	ANN_53	H. annuus	SAMN11411186	31.03955	-103.13683
ANN1337	Ann	ANN_54	H. annuus	SAMN11411194	29.11355	-97.39837
ANN1338	Ann	ANN_54	H. annuus	SAMN11411195	29.11355	-97.39837
ANN1331	Ann	ANN_54	H. annuus	SAMN11411188	29.11355	-97.39837
ANN1332	Ann	ANN_54	H. annuus	SAMN11411189	29.11355	-97.39837
ANN1333	Ann	ANN_54	H. annuus	SAMN11411190	29.11355	-97.39837
ANN1334	Ann	ANN_54	H. annuus	SAMN11411191	29.11355	-97.39837
ANN1335	Ann	ANN_54	H. annuus	SAMN11411192	29.11355	-97.39837
ANN1336	Ann	ANN_54	H. annuus	SAMN11411193	29.11355	-97.39837
ANN1339	Ann	ANN_54	H. annuus	SAMN11411196	29.11355	-97.39837
ANN1340	Ann	ANN_54	H. annuus	SAMN11411197	29.11355	-97.39837
ANN1341	Ann	ANN_55	H. annuus	SAMN11411198	28.66061	-96.58348
ANN1343	Ann	ANN_55	H. annuus	SAMN11411200	28.66061	-96.58348
ANN1342	Ann	ANN_55	H. annuus	SAMN11411199	28.66061	-96.58348
ANN1344	Ann	ANN_55	H. annuus	SAMN11411201	28.66061	-96.58348
ANN1345	Ann	ANN_55	H. annuus	SAMN11411202	28.66061	-96.58348
ANN1346	Ann	ANN_55	H. annuus	SAMN11411203	28.66061	-96.58348
ANN1347	Ann	ANN_55	H. annuus	SAMN11411204	28.66061	-96.58348
ANN1348	Ann	ANN_55	H. annuus	SAMN11411205	28.66061	-96.58348
ANN1349	Ann	ANN_55	H. annuus	SAMN11411206	28.66061	-96.58348
ANN1350	Ann	ANN_55	H. annuus	SAMN11411207	28.66061	-96.58348
ANN1353	Ann	ANN_56	H. annuus	SAMN11411210	28.08852	-97.06011
ANN1355	Ann	ANN_56	H. annuus	SAMN11411212	28.08852	-97.06011
ANN1357	Ann	ANN_56	H. annuus	SAMN11411214	28.08852	-97.06011
ANN1356	Ann	ANN_56	H. annuus	SAMN11411213	28.08852	-97.06011
ANN1352	Ann	ANN_56	H. annuus	SAMN11411209	28.08852	-97.06011
ANN1351	Ann	ANN_56	H. annuus	SAMN11411208	28.08852	-97.06011
ANN1354	Ann	ANN_56	H. annuus	SAMN11411211	28.08852	-97.06011
ANN1358	Ann	ANN_56	H. annuus	SAMN11411215	28.08852	-97.06011
ANN1359	Ann	ANN_56	H. annuus	SAMN11411216	28.08852	-97.06011
ANN1360	Ann	ANN_56	H. annuus	SAMN11411217	28.08852	-97.06011
ANN1361	Ann	ANN_57	H. annuus	SAMN11411218	27.63854	-97.24526
ANN1363	Ann	ANN_57	H. annuus	SAMN11411220	27.63854	-97.24526
ANN1364	Ann	ANN_57	H. annuus	SAMN11411221	27.63854	-97.24526
ANN1362	Ann	ANN_57	H. annuus	SAMN11411219	27.63854	-97.24526
ANN1365	Ann	ANN_57	H. annuus	SAMN11411222	27.63854	-97.24526
ANN1366	Ann	ANN_57	H. annuus	SAMN11411223	27.63854	-97.24526
ANN1367	Ann	ANN_57	H. annuus	SAMN11411224	27.63854	-97.24526
ANN1368	Ann	ANN_57	H. annuus	SAMN11411225	27.63854	-97.24526
ANN1369	Ann	ANN_57	H. annuus	SAMN11411226	27.63854	-97.24526
ANN1370	Ann	ANN_57	H. annuus	SAMN11411227	27.63854	-97.24526
ANN1373	Ann	ANN_58	H. annuus	SAMN11411230	28.24166	-97.67443
ANN1372	Ann	ANN_58	H. annuus	SAMN11411229	28.24166	-97.67443
ANN1376	Ann	ANN_58	H. annuus	SAMN11411233	28.24166	-97.67443
ANN1378	Ann	ANN_58	H. annuus	SAMN11411235	28.24166	-97.67443
ANN1380	Ann	ANN_58	H. annuus	SAMN11411237	28.24166	-97.67443
ANN1371	Ann	ANN_58	H. annuus	SAMN11411228	28.24166	-97.67443
ANN1374	Ann	ANN_58	H. annuus	SAMN11411231	28.24166	-97.67443
ANN1375	Ann	ANN_58	H. annuus	SAMN11411232	28.24166	-97.67443
ANN1377	Ann	ANN_58	H. annuus	SAMN11411234	28.24166	-97.67443
ANN1379	Ann	ANN_58	H. annuus	SAMN11411236	28.24166	-97.67443
ANN1383	Ann	ANN_59	H. annuus	SAMN11411240	26.50251	-97.77181
ANN1384	Ann	ANN_59	H. annuus	SAMN11411241	26.50251	-97.77181
ANN1385	Ann	ANN_59	H. annuus	SAMN11411242	26.50251	-97.77181
ANN1381	Ann	ANN_59	H. annuus	SAMN11411238	26.50251	-97.77181
ANN1382	Ann	ANN_59	H. annuus	SAMN11411239	26.50251	-97.77181
ANN1386	Ann	ANN_59	H. annuus	SAMN11411243	26.50251	-97.77181
ANN1387	Ann	ANN_59	H. annuus	SAMN11411244	26.50251	-97.77181
ANN1388	Ann	ANN_59	H. annuus	SAMN11411245	26.50251	-97.77181
ANN1389	Ann	ANN_59	H. annuus	SAMN11411246	26.50251	-97.77181
ANN1390	Ann	ANN_59	H. annuus	SAMN11411247	26.50251	-97.77181
ANN1393	Ann	ANN_60	H. annuus	SAMN11411250	27.28522	-97.66729
ANN1395	Ann	ANN_60	H. annuus	SAMN11411252	27.28522	-97.66729
ANN1391	Ann	ANN_60	H. annuus	SAMN11411248	27.28522	-97.66729
ANN1392	Ann	ANN_60	H. annuus	SAMN11411249	27.28522	-97.66729
ANN1394	Ann	ANN_60	H. annuus	SAMN11411251	27.28522	-97.66729
ANN1396	Ann	ANN_60	H. annuus	SAMN11411253	27.28522	-97.66729
ANN1397	Ann	ANN_60	H. annuus	SAMN11411254	27.28522	-97.66729
ANN1398	Ann	ANN_60	H. annuus	SAMN11411255	27.28522	-97.66729
ANN1399	Ann	ANN_60	H. annuus	SAMN11411256	27.28522	-97.66729
ANN1400	Ann	ANN_60	H. annuus	SAMN11411257	27.28522	-97.66729
ANN1401	Ann	ANN_61	H. annuus	SAMN11411258	27.77652	-97.66801
ANN1402	Ann	ANN_61	H. annuus	SAMN11411259	27.77652	-97.66801
ANN1403	Ann	ANN_61	H. annuus	SAMN11411260	27.77652	-97.66801
ANN1404	Ann	ANN_61	H. annuus	SAMN11411261	27.77652	-97.66801
ANN1405	Ann	ANN_61	H. annuus	SAMN11411262	27.77652	-97.66801
ANN1406	Ann	ANN_61	H. annuus	SAMN11411263	27.77652	-97.66801
ANN1407	Ann	ANN_61	H. annuus	SAMN11411264	27.77652	-97.66801
ANN1408	Ann	ANN_61	H. annuus	SAMN11411265	27.77652	-97.66801
ANN1409	Ann	ANN_61	H. annuus	SAMN11411266	27.77652	-97.66801
HT247_IA1W-33	Ann	ANN_62	H. annuus	SAMN07513018	42.24842	-96.05867
HT149_IA2W-29	Ann	ANN_63	H. annuus	SAMN07513037	41.04647	-95.82286
Q041_KS1W-24	Ann	ANN_64	H. annuus	SAMN07513059	39.68894	-99.06605
HT104_KS2W-15R	Ann	ANN_65	H. annuus	SAMN07513083	39.82806	-99.9072
HT301_MB1W_16B	Ann	ANN_66	H. annuus	SAMN07513099	49.29649	-100.40875
HT140_MO1W-2R	Ann	ANN_67	H. annuus	SAMN07513210	40.07698	-94.86874
HT213_ND1W-20	Ann	ANN_68	H. annuus	SAMN07513232	47.24255	-101.04321
QPG1_SD1W-15	Ann	ANN_69	H. annuus	SAMN07513273	44.50105	-100.0715
HT118_SD2W-19	Ann	ANN_70	H. annuus	SAMN07513294	42.8228	-96.78587
QPC1_SK1W-37	Ann	ANN_71	H. annuus	SAMN07513320	49.23184	-102.9884
ARG0010	Arg	ARG_01	H. argophyllus	SAMN11411277	29.6465	-97.69094
ARG0013	Arg	ARG_02	H. argophyllus	SAMN11411280	29.43897	-97.73836
ARG0026	Arg	ARG_03	H. argophyllus	SAMN11411293	29.31939	-97.7441
ARG0040	Arg	ARG_04	H. argophyllus	SAMN11411307	29.60147	-97.70881
ARG0043	Arg	ARG_05	H. argophyllus	SAMN11411310	29.45132	-97.6954
ARG0051	Arg	ARG_06	H. argophyllus	SAMN11411318	29.27191	-97.66967
ARG0068	Arg	ARG_07	H. argophyllus	SAMN11411335	28.70013	-97.38772
ARG0073	Arg	ARG_08	H. argophyllus	SAMN11411340	28.73672	-97.03155
ARG0084	Arg	ARG_09	H. argophyllus	SAMN11411351	28.18143	-96.9948
ARG0099	Arg	ARG_10	H. argophyllus	SAMN11411366	28.10813	-97.02884
ARG0101	Arg	ARG_11	H. argophyllus	SAMN11411368	27.99705	-97.07636
ARG0115	Arg	ARG_12	H. argophyllus	SAMN11411382	27.93269	-97.12295
ARG0130	Arg	ARG_13	H. argophyllus	SAMN11411397	27.83272	-97.04939
ARG0131	Arg	ARG_14	H. argophyllus	SAMN11411398	27.8469	-97.04873
ARG0141	Arg	ARG_15	H. argophyllus	SAMN11411408	27.83481	-97.08834
ARG0159	Arg	ARG_16	H. argophyllus	SAMN11411426	27.68602	-97.17672
ARG0166	Arg	ARG_17	H. argophyllus	SAMN11411432	27.61823	-97.21178
ARG0178	Arg	ARG_18	H. argophyllus	SAMN11411444	27.47822	-97.28085
ARG0187	Arg	ARG_19	H. argophyllus	SAMN11411453	27.57942	-97.2215
ARG0196	Arg	ARG_20	H. argophyllus	SAMN11417016	27.6611	-97.31138
ARG0206	Arg	ARG_21	H. argophyllus	SAMN11417026	28.12154	-97.39245
ARG0213	Arg	ARG_22	H. argophyllus	SAMN11417033	28.27849	-97.29757
ARG0224	Arg	ARG_23	H. argophyllus	SAMN11417044	26.8902	-98.13698
ARG0233	Arg	ARG_24	H. argophyllus	SAMN11417053	26.92402	-97.79218
ARG0250	Arg	ARG_25	H. argophyllus	SAMN11417070	27.15959	-97.79411
ARG0251	Arg	ARG_26	H. argophyllus	SAMN11417071	27.27342	-97.80311
ARG0263	Arg	ARG_27	H. argophyllus	SAMN11417083	27.14245	-98.14997
ARG0277N	Arg	ARG_28	H. argophyllus	SAMN11417097	27.00215	-98.13579
ARG0288	Arg	ARG_29	H. argophyllus	SAMN11417108	27.10014	-98.14704
ARG0291	Arg	ARG_30	H. argophyllus	SAMN11417111	27.25741	-97.94589
PET0308	Pet	PET_01	H. petiolaris fallax	SAMN11417256	35.1371	-111.64211
PET0314	Pet	PET_02	H. petiolaris fallax	SAMN11417262	34.91703	-111.90977
PET0325	Pet	PET_03	H. petiolaris fallax	SAMN11417273	35.33119	-111.54146
PET0335	Pet	PET_04	H. petiolaris fallax	SAMN11417283	35.39031	-111.57754
PET0347	Pet	PET_05	H. petiolaris fallax	SAMN11417295	35.15387	-109.50207
PET0352	Pet	PET_06	H. petiolaris fallax	SAMN11417300	35.51651	-105.68484
PET0361N	Pet	PET_07	H. petiolaris fallax	SAMN11417309	36.49673	-104.57014
PET0378	Pet	PET_08	H. petiolaris fallax	SAMN11417326	37.52901	-105.297
PET0382	Pet	PET_09	H. petiolaris fallax	SAMN11417330	37.66278	-105.64088
PET0396	Pet	PET_10	H. petiolaris fallax	SAMN11417342	38.47747	-106.08848
PET0402	Pet	PET_11	H. petiolaris fallax	SAMN11417348	38.48952	-107.03795
PET0415	Pet	PET_12	H. petiolaris fallax	SAMN11417359	36.90004	-112.91885
PET0421	Pet	PET_13	H. petiolaris fallax	SAMN11417365	37.23794	-112.85064
PET0434	Pet	PET_14	H. petiolaris fallax	SAMN11417377	40.55035	-109.91641
PET0449	Pet	PET_15	H. petiolaris petiolaris	SAMN11417392	40.69709	-105.61168
PET0452	Pet	PET_16	H. petiolaris petiolaris	SAMN11417395	40.38047	-104.52282
PET0465	Pet	PET_17	H. petiolaris petiolaris	SAMN11417408	40.15158	-104.60307
PET0472	Pet	PET_18	H. petiolaris petiolaris	SAMN11414974	39.9137	-104.61456
PET0490	Pet	PET_19	H. petiolaris petiolaris	SAMN11414992	39.63705	-104.33484
PET0492	Pet	PET_20	H. petiolaris petiolaris	SAMN11414994	38.3336	-98.83812
PET0503	Pet	PET_21	H. petiolaris petiolaris	SAMN11415005	38.33349	-98.69159
PET0515	Pet	PET_22	H. petiolaris petiolaris	SAMN11415017	38.56505	-97.96174
PET0521	Pet	PET_23	H. petiolaris petiolaris	SAMN11415023	37.676	-97.40646
PET0537	Pet	PET_24	H. petiolaris petiolaris	SAMN11415037	37.37939	-97.8877
PET0545	Pet	PET_25	H. petiolaris petiolaris	SAMN11415044	36.83371	-98.6481
PET0554	Pet	PET_26	H. petiolaris petiolaris	SAMN11415052	36.56341	-98.88941
PET0563	Pet	PET_27	H. petiolaris petiolaris	SAMN11415061	36.558	-98.89537
PET0573	Pet	PET_28	H. petiolaris petiolaris	SAMN11415070	36.79928	-98.24968
PET0583	Pet	PET_29	H. petiolaris petiolaris	SAMN11415079	36.9134	-99.23544
PET0595	Pet	PET_30	H. petiolaris petiolaris	SAMN11415089	36.40753	-99.55589
PET0602	Pet	PET_31	H. petiolaris petiolaris	SAMN11415095	35.19473	-100.72366
PET0609	Pet	PET_32	H. petiolaris fallax	SAMN11415101	31.74298	-110.68913
PET0623	Pet	PET_33	H. petiolaris fallax	SAMN11415115	31.47593	-110.25758
PET0631	Pet	PET_34	H. petiolaris fallax	SAMN11415123	31.38092	-110.06893
PET0645	Pet	PET_35	H. petiolaris fallax	SAMN11415137	31.68887	-109.1337
PET0648	Pet	PET_36	H. niveus canescens	SAMN11415140	32.19631	-107.68668
PET0658	Pet	PET_37	H. niveus canescens	SAMN11415150	31.8201	-107.38806
PET0677	Pet	PET_38	H. niveus canescens	SAMN11415167	31.79005	-107.20421
PET0684	Pet	PET_39	H. niveus canescens	SAMN11415174	31.81152	-106.68289
PET0690N	Pet	PET_40	H. niveus canescens	SAMN11415179	31.9985	-106.58418
PET0700	Pet	PET_41	H. niveus canescens	SAMN11415189	32.24206	-107.06309
PET0715	Pet	PET_42	H. niveus canescens	SAMN11415204	32.26828	-106.95863
PET0723	Pet	PET_43	H. petiolaris fallax	SAMN11415212	32.42618	-106.54787
PET0737	Pet	PET_44	H. niveus canescens	SAMN11415225	31.15031	-105.68665
PET0747	Pet	PET_45	H. niveus canescens	SAMN11415235	31.05622	-104.57134
PET0757	Pet	PET_46	H. petiolaris fallax	SAMN11415245	31.43995	-102.87508
PET0758	Pet	PET_47	H. petiolaris fallax	SAMN11415246	31.63659	-102.81704
PET0769	Pet	PET_48	H. petiolaris fallax	SAMN11415257	31.71853	-103.03201
PET0783	Pet	PET_49	H. petiolaris fallax	SAMN11415267	31.95354	-102.97878
PET0796	Pet	PET_50	H. petiolaris fallax	SAMN11415280	32.50941	-102.04615
664647_GIG	Gig	NA	Helianthus giganteus	SAMN11415285	NA	NA
DEB_1135	Deb	NA	Helianthus debilis subps. silvestris	SAMN11415290	NA	NA
DEB_1136	Deb	NA	Helianthus debilis subps. silvestris	SAMN11415291	NA	NA
DEB_1289	Deb	NA	Helianthus debilis subps. silvestris	SAMN11415292	NA	NA
DEB_1810	Deb	NA	Helianthus debilis subps. cucumerifolius	SAMN11415293	NA	NA
DEB_1837	Deb	NA	Helianthus debilis subps. silvestris	SAMN11415294	NA	NA
DEB_366	Deb	NA	Helianthus debilis subps. silvestris	SAMN11415287	NA	NA
DEB_391	Deb	NA	Helianthus debilis subps. cucumerifolius	SAMN11415288	NA	NA
DEB_896	Deb	NA	Helianthus debilis subps. cucumerifolius	SAMN11415289	NA	NA
DEC_1895	Dec	NA	Helianthus decapetalus	SAMN11415283	NA	NA
DIV_1956	Div	NA	Helianthus divaricatus	SAMN11415284	NA	NA
GRO_2043	Gro	NA	Helianthus grosseserratus	SAMN11415286	NA	NA
