## Supplementary File 2 for "An unexpected donor in the adaptive introgression candidate *Helianthus annuus* subsp. *texanus*"

chr	start	end	all_abba	all_baba	D	fd	rank
Ha412HOChr01	121869948	121989397	1.6768024342080579	0.9920179382251268	0.2565869561909135	0.17169837124677614	0.9872051179528328
Ha412HOChr01	122979100	123343493	4.789067398921945	3.215306398493379	0.1966126320758216	0.18286955279661055	0.9886045581767433
Ha412HOChr01	149478646	149507749	3.3648533398126674	2.490414442766769	0.1493422554725037	0.16284561101087863	0.9856057576969351
Ha412HOChr02	8038916	8127359	4.961370689907619	3.5966434081315293	0.15946775339956287	0.16163495208729	0.9854058376649479
Ha412HOChr02	130771872	131253668	3.7373541945972586	2.945503716763685	0.11848979708029074	0.14693201529161207	0.9812075169932165
Ha412HOChr02	169120379	169247649	10.836837992246217	7.740706785793143	0.1666598704750819	0.19486113575540345	0.9900039984006538
Ha412HOChr02	169247674	169260164	8.674582505686885	4.220342577959713	0.3454258089002828	0.5426184131710216	0.9996001599360399
Ha412HOChr02	169260273	169513799	8.749175913459494	5.936296357626416	0.19154164768478915	0.3892783154068536	0.9980007996801422
Ha412HOChr02	169513859	169528252	6.295615680851405	4.59776941519817	0.15586029968489318	0.28298518732473066	0.9956017592962957
Ha412HOChr02	169528265	169620957	6.2040080021081545	4.62329078543012	0.14599368205275426	0.2351051077403897	0.9934026389444364
Ha412HOChr02	172399332	172467478	3.5502273005579594	2.4947697197405305	0.17460018214621262	0.21582539005373316	0.9920031987205259
Ha412HOChr02	176720386	176811977	3.834541096093503	2.825042312905224	0.15158587575075633	0.2563346553379651	0.9942023190723852
Ha412HOChr02	181830706	182095931	2.018917190443098	1.4703920351024122	0.15720164648202842	0.1441578077460656	0.9806077568972549
Ha412HOChr02	182309775	182775821	2.8477104060343246	2.125818794206175	0.14514675248980988	0.16991177646822583	0.9866053578568712
Ha412HOChr03	2251473	2364200	5.142812971719605	3.1355112176988387	0.24247682358061654	0.19413641155329792	0.9898040783686666
Ha412HOChr03	157475995	158010786	2.0803383749878104	1.4467959663263767	0.1796195855770495	0.14339633891044193	0.9804078368652677
Ha412HOChr03	180958884	180974088	3.999209636205542	1.9029289495434718	0.3551730709481538	0.3137575135455747	0.9962015193922573
Ha412HOChr03	180974118	180998598	8.735205030025542	4.212254384697475	0.3493311313403198	0.4390192800130399	0.9988004798080911
Ha412HOChr03	180998700	181123369	8.986789519081228	4.8362835445481664	0.300259280655448	0.31886567050251563	0.9964014394242445
Ha412HOChr03	181123410	181219299	22.96173117657364	4.731178055013905	0.6583112293873876	0.48816273714832414	0.9994002399040527
Ha412HOChr03	181219308	181247695	12.200592943060707	2.6678903678697417	0.6411348337179135	0.5672727870094818	1.0000000000000142
Ha412HOChr03	181247719	181272139	4.997495394616429	2.1058789363301282	0.40707645740823284	0.3047726334803772	0.9960015993602701
Ha412HOChr04	4374661	4505253	2.484701796083096	1.9758716150405173	0.11407281847972212	0.19831780090491752	0.9904038384646282
Ha412HOChr04	209974188	210442895	9.763237855127565	7.036711571998821	0.16229371968979278	0.20710621531315274	0.991203518592577
Ha412HOChr05	31266827	31378789	4.768773299189635	2.5986153656567685	0.2945627049496934	0.2927880272318488	0.9958016793282829
Ha412HOChr06	89094511	89664232	9.437671605978855	6.457508239121203	0.18748849625481495	0.1469653757460511	0.9814074370252037
Ha412HOChr06	122422762	123736017	12.126004848120871	5.664826503159082	0.3631746160359697	0.1539477895580938	0.9828068772491142
Ha412HOChr07	157400089	158212406	4.43835983545115	2.4103537383049716	0.29611489446972666	0.2228434470352681	0.9926029588164875
Ha412HOChr08	1760607	1823087	2.6968026616247127	2.2436133676537544	0.09173099821659053	0.15186338000100885	0.9824070371851398
Ha412HOChr08	1948577	2141538	2.9372158793904206	2.219796789259791	0.13911524679624374	0.1539873032412152	0.9830067972811014
Ha412HOChr08	2596966	2703849	3.070065498843129	2.2277549710376876	0.15899189725173732	0.1550283089516363	0.9834066373450758
Ha412HOChr08	5360923	5402688	2.4165785883686026	1.9209525451383795	0.11426455003436468	0.2632038941266804	0.9946021591363596
Ha412HOChr08	30595872	30658397	4.407780454627403	2.7127003069825744	0.23805698019491064	0.1549550645319671	0.9832067173130886
Ha412HOChr08	74340541	74399569	6.8638456111873065	4.921010920906259	0.16485857803955	0.2517543728496238	0.9936025589764236
Ha412HOChr09	3737194	4047369	4.262846219916644	2.876909989304988	0.19411534371742206	0.17093872346322384	0.9870051979208456
Ha412HOChr09	12558053	15369173	3.4120622973154795	2.423243748283614	0.16945444528614204	0.14283466112164878	0.9800079968012932
Ha412HOChr09	30500823	30716824	5.753748967321601	4.488982882471478	0.12347937087464353	0.1679959698489536	0.9862055177928968
Ha412HOChr09	31123677	34033771	6.737421886382927	2.287977920104296	0.4929913423979828	0.3348719237096537	0.9970011995202062
Ha412HOChr09	50982327	51498964	4.174794473574797	2.4463028636609043	0.261058178406955	0.21985745165272627	0.9922031187525131
Ha412HOChr09	71878257	73763037	5.291748000601193	2.5510701880599096	0.3494506370814089	0.14284679314162424	0.9802079168332805
Ha412HOChr09	73763369	73896090	10.790279944035959	4.789869487946962	0.38513176540985916	0.3280386905978614	0.996801279488219
Ha412HOChr09	114301985	114616980	5.0622382297001485	3.576546689650422	0.17197922554152614	0.14928149349141767	0.9820071971211654
Ha412HOChr09	115685235	116197941	6.512418485819601	3.6121022687672784	0.2864645435921838	0.1666808770043767	0.9860055977609096
Ha412HOChr09	200234609	200235273	0.3790762500849833	0.262375207535103	0.18193277318733453	0.3699370623180481	0.9974010395841806
Ha412HOChr10	113721186	114150016	9.45373202956253	3.43753824376903	0.46668742941797803	0.23489382034166267	0.9932027189124492
Ha412HOChr10	118089674	119207296	6.538988638908887	2.911052544851142	0.38390690828865187	0.2092904080681624	0.9918032786885387
Ha412HOChr10	185908009	185980091	3.873101264729664	3.1223419977355276	0.10732118592433115	0.16051374460317192	0.9848060775689863
Ha412HOChr11	20388302	21073742	5.384696278212057	3.2373697157782164	0.24905011907013513	0.22077468351121415	0.9924030387845003
Ha412HOChr11	176713525	177008587	3.4300733681838396	2.354917329937575	0.1858526822861452	0.17326690011793883	0.98740503798482
Ha412HOChr11	177327061	177483138	4.14098354406851	3.2231311367498807	0.12463852711438572	0.1757726218423899	0.9878048780487945
Ha412HOChr11	183881487	184339690	5.3178579508825425	3.1216646512863084	0.2602271956747696	0.26343432917067455	0.9948020791683468
Ha412HOChr11	194697445	194872223	3.3579264259394717	2.4582614551342923	0.15468292792479157	0.16105678103643045	0.9852059176329607
Ha412HOChr11	198436505	198512623	1.74617871632922	1.286692039924572	0.15150222786684348	0.150956572656389	0.9822071171531526
Ha412HOChr11	198512668	198540757	3.6821052533780496	2.104154083083066	0.2727066103573679	0.26403675814767463	0.9952019192323213
Ha412HOChr11	198699940	198798680	2.5264483461926037	1.944591112330619	0.13013914085521655	0.15901598041666484	0.9842063174730247
Ha412HOChr12	808870	885546	3.563097093812042	2.7868807681226504	0.1222392176108936	0.15564098221541756	0.983606557377063
Ha412HOChr12	6347213	6743208	5.019656744760031	4.250182066182856	0.08300842056377755	0.18118138490776525	0.9882047181127689
Ha412HOChr12	11581823	11911820	4.418351768534131	3.2196693222144495	0.15693625771360656	0.18246966039374732	0.9884046381447561
Ha412HOChr12	23997007	24228366	10.258668768527485	4.587252097053051	0.3820185169263098	0.26291199059461384	0.9944022391043724
Ha412HOChr12	24229818	24648377	13.237940662637278	2.6892506322589647	0.6623069840166086	0.43456061888063946	0.9984006397441166
Ha412HOChr12	26647193	27075618	5.295438610794983	3.8158639856876704	0.16238892402481409	0.14522136642454392	0.9808076769292421
Ha412HOChr12	48634631	51002827	15.215557324065694	5.61905061364606	0.46060414187345683	0.43410974142472236	0.9982007197121294
Ha412HOChr12	51145572	51839904	23.48726989773117	5.276065169207168	0.6331395398392674	0.5522355421793501	0.9998000799680271
Ha412HOChr12	51848015	55050834	6.169687894368225	3.555382775751428	0.268821194960492	0.15994314334006124	0.9846061575369991
Ha412HOChr13	97439132	97619748	6.637172781318218	3.541046150815131	0.304191396466075	0.16362043005655386	0.9858056777289224
Ha412HOChr13	113865594	114190732	8.293687977446162	4.7633795089183515	0.27037529462220433	0.264024037205279	0.995001999200334
Ha412HOChr13	123910746	124362646	5.521584892090284	3.2392960689144012	0.2605090553489444	0.15925586915696857	0.9844062375050119
Ha412HOChr13	156771007	157138290	4.781293050760412	3.463842085306712	0.15978524835702274	0.22632907617989664	0.993002798880462
Ha412HOChr13	159230132	159500880	7.019752559884929	1.9608868682763763	0.5633079617632866	0.38924419843535313	0.997800879648155
Ha412HOChr13	164942983	165461241	2.1205765717463847	1.671732186659948	0.11835649829183678	0.1558899453096855	0.9838064774090503
Ha412HOChr14	3590223	3723994	3.0749163410528944	1.9667482153062985	0.21980203430012663	0.19968941263675022	0.9906037584966154
Ha412HOChr14	68809442	68953354	4.087852604108564	3.1756887295903518	0.1255811501046003	0.15316761692697908	0.982606957217127
Ha412HOChr14	77583039	78144894	5.48522098633085	3.780647735233836	0.18396259458435	0.26692895041576065	0.9954018392643085
Ha412HOChr14	78165573	79729310	6.872920774554593	3.699665531849168	0.3001399232639416	0.3564336662941085	0.9972011195521934
Ha412HOChr14	110388964	110971691	4.94605693492323	2.0586835728640196	0.41220275881016355	0.19769825381669	0.990203918432641
Ha412HOChr14	126090063	126416036	3.067388433358431	1.9069483526827773	0.23328538669356608	0.1489470069488877	0.9818072770891781
Ha412HOChr14	157194698	157224146	4.711191367312455	3.6757289863227878	0.12346157317934396	0.17855710670752045	0.9880047980807817
Ha412HOChr14	171588726	171622032	5.41063045602836	3.67689531951795	0.190781867290625	0.18582794895945892	0.9890043982407177
Ha412HOChr14	174237994	174504918	3.8115812369210333	2.6052322991969405	0.18799812881175076	0.16816948637678036	0.986405437824884
Ha412HOChr14	175607346	175621600	3.338786690154948	2.696743037629051	0.10637734904532221	0.20871410383015634	0.9916033586565515
Ha412HOChr14	177437861	177482357	2.1763049530427203	1.6582671304123024	0.13509664477702446	0.17056935171058954	0.9868052778888584
Ha412HOChr14	182548905	182720487	3.557595000749447	2.690176949568124	0.1388363816859917	0.25572053259887184	0.994002399040398
Ha412HOChr14	185205274	185259464	2.677181143632167	1.9342669340847034	0.16110215208479173	0.2045929922684019	0.9910035985605898
Ha412HOChr14	185259605	185529092	2.5166613515877967	1.7991428400648215	0.16625372228674287	0.22286313789965392	0.9928028788484747
Ha412HOChr15	5352020	5475668	2.2271162109312583	1.6126039971406612	0.16004088331716462	0.17569255042655926	0.9876049580168073
Ha412HOChr15	7110006	7127965	4.014879695723262	2.255921237091878	0.2804998081547675	0.1891739405466142	0.9894042383046922
Ha412HOChr15	26917210	27257409	26.586819386417236	2.1353561300583146	0.8513095828111323	0.46998842525484735	0.9992003198720655
Ha412HOChr15	122058768	122658428	4.637915641544147	2.65536764302094	0.2718320297140947	0.2084841860704748	0.9914034386245643
Ha412HOChr15	149307214	149873782	11.822071307135808	5.763558922935123	0.3445149423101596	0.254060573196882	0.9938024790084108
Ha412HOChr15	155822094	156820080	14.672051947026967	4.836284005538271	0.5041828255062086	0.32668977944724126	0.9966013594562317
Ha412HOChr15	160837309	162320403	14.82046081491339	9.399276451193323	0.22383332668544323	0.16073610737056107	0.9850059976009735
Ha412HOChr15	166243749	169252438	13.275227139521464	5.722163678890287	0.3975842542182663	0.19397491057818886	0.9896041583366794
Ha412HOChr15	169255808	173077724	15.462753216281088	8.297235121505127	0.30157919241822295	0.1853355561143109	0.9888044782087305
Ha412HOChr16	164658415	164872678	17.137705144730816	3.14215409190884	0.6901207197501742	0.4663476676431342	0.9990003998400783
Ha412HOChr16	174380959	175645716	3.16780353374522	2.213243410961668	0.17739301154443804	0.14722785088041573	0.9816073570571909
Ha412HOChr16	176590637	177099872	4.989787790690823	3.3781763000694296	0.19259302180812463	0.20277279719585165	0.9908036785286026
Ha412HOChr16	192283281	192539169	4.732967629208216	2.5086459071626552	0.3071583026177723	0.18849908181020364	0.9892043182727049
Ha412HOChr16	192723269	192809848	5.218948517477382	3.377957290965551	0.21414579472347042	0.370922114343882	0.9976009596161678
Ha412HOChr16	192809869	192944389	6.554273366210309	3.6913454501448886	0.2794294778462084	0.438642181860566	0.9986005597761038
Ha412HOChr17	143730950	144493693	4.8178538636193995	2.735344348977261	0.27571228187406555	0.14639003816849205	0.9810075969612293
Ha412HOChr17	170731058	170822302	2.2195483229649238	1.2944082687135743	0.26327589146724245	0.15884762117839663	0.9840063974410375
