## Supplementary File 3 for "An unexpected donor in the adaptive introgression candidate *Helianthus annuus* subsp. *texanus*"

Chr	start_bp	end_bp	deb_percent
09	12013736	12030511	0.4954128440366973
09	198227824	198232777	0.463302752293578
10	190694454	190704661	0.6513761467889908
12	165168986	165188014	0.591743119266055
13	159486826	159500939	0.4541284403669725
13	159500939	159555006	0.46788990825688076
14	65492296	65697433	0.42660550458715596
15	27160973	27243771	0.6100917431192661
15	27243771	27357376	0.5412844036697247
15	65355862	65410502	0.8348623853211009
15	65410502	65680164	0.8486238532110092
15	133825193	134009111	0.5871559633027523
16	175891312	175896441	0.5045871559633027
